# TissueMosaic enables cross-sample differential analysis of spatial transcriptomics datasets through self-supervised representation learning

**DOI:** 10.1101/2024.11.07.622479

**Authors:** Sandeep Kambhampati, Luca D’Alessio, Fedor Grab, Stephen Fleming, Fei Chen, Mehrtash Babadi

**Affiliations:** Bioinformatics and Integrative Genomics Program, Harvard Medical School, Boston, MA 02115, USA; Broad Institute of MIT and Harvard, Cambridge, MA 02142, USA; Data Sciences Platform, Broad Institute of MIT and Harvard, Cambridge, MA 02142, USA; Department of Stem Cell and Regenerative Biology, Harvard University, Cambridge, MA 02142, USA

## Abstract

Spatial transcriptomics allows for the measurement of gene expression within native tissue context, thereby improving our understanding of how cell states are modulated by their microenvironment. Despite technological advancements, computational methods to link cell states with their microenvironment and perform comparative analysis across different samples and conditions are still underdeveloped. To address this, we introduce TissueMosaic (*Tissue MOtif-based SpAtial Inference across Conditions*), a self-supervised convolutional neural network designed to discover and represent tissue architectural motifs from multi-sample spatial transcriptomic datasets (https://github.com/broadinstitute/TissueMosaic). TissueMosaic effectively maps structurally similar tissue motifs close together in a learned latent space. TissueMosaic further links these motifs to gene expression, enabling the study of how changes in tissue structure impact function. TissueMosaic increases the signal-to-noise ratio of differential expression analysis through a motif enrichment strategy, resulting in more reliable detection of genes that covary with tissue structure. Here, we demonstrate TissueMosaic on high resolution spatial transcriptomics datasets across tissues, learning representations that outperform neighborhood cell-type composition baselines and existing methods on downstream tasks. We highlight genes and pathways in these tissues that are associated with changes in tissue structure across external conditions. These findings underscore the potential of self-supervised learning to significantly advance spatial transcriptomics research.
