## Supplementary Table 1 for "TissueMosaic enables cross-sample differential analysis of spatial transcriptomics datasets through self-supervised representation learning"

	Term	NES	NOM p-val	FDR q-val	Lead_genes
0	GOBP_POSITIVE_REGULATION_OF_EPITHELIAL_CELL_PROLIFERATION	-2.1465797436401775	0.00029533372711163615	0.1379907266176889	Ccl24;Reg3g;Mdk;Ccl2;Il18;Igf1;Myc
14	GOBP_B_CELL_ACTIVATION	1.8909125359067425	0.005130228887134964	0.1597563092236257	Lat2;Cd22;Bank1;Ms4a1;Cd79b;Bcl11a;Zbtb7a;Hdac7;Pou2f2;Cd74
8	GOBP_ACTIVATION_OF_IMMUNE_RESPONSE	1.9807623386839972	0.004533434076312807	0.16577837322365688	Lat2;Cd22;Ms4a1;C1s1;Cd79b;Hsp90aa1;Aim2;C3
11	GOBP_CELL_ACTIVATION	1.9201014247960264	0.0	0.17213029121036633	Lat2;Cx3cr1;Cd22;Bank1;Gsn;H2-DMb1;Ly9;F11r;Slamf7;Ms4a1;Cd79b;Gas6;Serpine2;Bcl11a;Hsp90aa1;Zbtb7a;Wdfy4;Hdac7;Pou2f2
2	GOBP_REGULATION_OF_EPITHELIAL_CELL_PROLIFERATION	-2.0698305148410996	0.001256281407035176	0.174583823009639	Ccl24;Reg3g;Mdk;Cdkn1c;Ccl2;Il18;Igf1;Myc
13	GOMF_GLYCOSAMINOGLYCAN_BINDING	1.8910004599137524	0.01040268456375839	0.1796205397625887	Jchain;Dcn;Clec3b;Bgn;Ccl8;Stab1;Serpine2
10	GOBP_CYTOPLASMIC_TRANSLATION	1.9268697698414667	0.009960868018498754	0.19245642876783656	Rps28;Rplp2;Rpl37a;Rps24;Rpl13;Rpl27a;Rps21;Rps8;Eif3a;Rpl39;Rplp1;Rpl26
7	GOCC_EXTERNAL_SIDE_OF_PLASMA_MEMBRANE	1.9912960581329335	0.0027888446215139444	0.19376692974193663	Cx3cr1;Cd22;Ly9;Slamf7;Ms4a1;Clec2d;Cd79b;Serpine2
4	GOCC_INTRINSIC_COMPONENT_OF_PLASMA_MEMBRANE	2.034290754346471	0.0027744748315497426	0.1950150259077462	Enpp2;Cx3cr1;Cd22;Stab1;Ms4a1;Cd72;Clec2d;Atp1a1;P2ry10;Cd74
5	GOBP_NEUTROPHIL_CHEMOTAXIS	-1.994611880528682	0.0011754334410813989	0.20036764581653677	Ccl24;S100a8;S100a9;Mdk;Ccl2;Ppib
6	GOBP_NEUTROPHIL_MIGRATION	-1.994611880528682	0.0011754334410813989	0.20036764581653677	Ccl24;S100a8;S100a9;Mdk;Ccl2;Ppib
23	GOCC_CYTOSOLIC_RIBOSOME	1.8218450915426445	0.013785790031813362	0.21678494327987968	Rps28;Rplp2;Rpl37a;Rps24;Rpl13;Rpl27a;Rps21;Rps8;Rpl39;Rplp1;Rpl26
3	GOBP_RNA_SPLICING	2.059032947664002	0.003941239699032604	0.24529770018779945	Malat1;Ahnak;Zbtb7a;Prmt1;Zc3h13;Hnrnph3;Ivns1abp;Prpf4b;Prpf38b;Luc7l3;Npm1;Ddx5;Snrpb;Tmbim6;Ddx39b
