## Supplementary Table 2 for "TissueMosaic enables cross-sample differential analysis of spatial transcriptomics datasets through self-supervised representation learning"

	Term	NES	NOM p-val	FDR q-val	Lead_genes
9	GOCC_DNA_PACKAGING_COMPLEX	-1.838856386	9.64378277379302e-05	0.014979945861829746	Tnp2;Prm2;Prm1;Tnp1
12	GOCC_PROTEIN_DNA_COMPLEX	-1.824961686	0.000122125	0.015916492461089452	Tnp2;Prm2;Prm1;Tnp1
8	GOCC_GERM_CELL_NUCLEUS	-1.844986438	8.876166383738864e-05	0.019021315	Tnp2;Prm2;Prm1;Tnp1;Spata24
6	GOCC_MALE_GERM_CELL_NUCLEUS	-1.852913528	5.585843238895344e-05	0.030533459019554614	Tnp2;Prm2;Prm1;Tnp1;Spata24;Actrt3
18	GOBP_ACROSOME_REACTION	-1.728161137	0.001209101	0.089560493	Tnp2;Fam71f1;Iqcf1;Trim36;Prss37
16	GOBP_SPERM_MOTILITY	-1.737148138	1.0213982942648486e-05	0.09032317	Tnp2;Tnp1;Smcp;Gapdhs;Tppp2;Txndc2;Prss55;Iqcf1;Spem1;Prss37;Sord;Ropn1;Meig1;Prm3;Fam71d;Pgk2;Ldhc;Spata33;Atp1a4
23	GOBP_GERM_CELL_DEVELOPMENT	-1.68674574	0	0.12643999054656352	Prm2;Prm1;Tnp1;Osbp2;Fam71f1;Ccdc136;Tcp11;Iqcf1;Spem1;Tssk6;Cdyl;Ropn1;Meig1;Map7;Fam71f2;Paqr5;Tssk3;Abhd2;Pebp1;Sox30;Tbc1d20;Galntl5
22	GOBP_CILIUM_OR_FLAGELLUM_DEPENDENT_CELL_MOTILITY	-1.692879282	8.15078960774325e-05	0.12793400535966828	Tnp2;Tnp1;Smcp;Gapdhs;Tppp2;Txndc2;Prss55;Iqcf1;Spem1;Sord;Ropn1;Meig1;Prm3;Fam71d;Pgk2;Ldhc;Spata33;Atp1a4
21	GOBP_MULTI_MULTICELLULAR_ORGANISM_PROCESS	-1.694491992	0.002612423	0.14211886798474205	Tnp2;Smcp
24	GOBP_SPERM_CAPACITATION	-1.671607532	0.003596127	0.14668731606885488	Tcp11;Iqcf1;Ropn1;Tssk3;Abhd2;Pebp1
26	GOBP_SPERMATID_DIFFERENTIATION	-1.659850742	1.0067553282525747e-05	0.16146977500932888	Prm2;Prm1;Tnp1;Osbp2;Fam71f1;Ccdc136;Tcp11;Iqcf1;Spem1;Tssk6;Cdyl;Ropn1;Meig1;Fam71f2;Tssk3;Abhd2;Pebp1;Sox30;Tbc1d20;Galntl5
35	GOBP_CELL_CELL_RECOGNITION	-1.615610939	0.003119066	0.20333546488430393	Tnp2;Smcp;Prss55;Prss37;Hspa1l
34	GOBP_CILIUM_MOVEMENT	-1.615722045	0.000232893	0.21570060101585328	Tnp2;Tnp1;Smcp;Gapdhs;Tppp2;Txndc2;Prss55;Iqcf1;Spem1;Sord;Ropn1;Meig1;Prm3;Fam71d;Pgk2;Ldhc;Spata33;Atp1a4
32	GOBP_SPERM_EGG_RECOGNITION	-1.617481396	0.003299382	0.2243310489182818	Tnp2;Smcp;Prss55;Prss37;Hspa1l
39	GOBP_NUCLEUS_ORGANIZATION	-1.604111549	0.005944231	0.22588992003335961	Prm2;Prm1;Tnp1;Tssk6;Tor1aip1
41	GOBP_PROTEIN_MATURATION	-1.598603648	0.00891015	0.2309018237344318	Tnp2;Tnp1;Prss37;Spcs2;Klk1b8;Prdx4;Rnf139
31	GOBP_MULTICELLULAR_ORGANISM_REPRODUCTION	-1.618985789	0	0.23522961606675669	Tnp2;Prm2;Prm1;Tnp1;Smcp;Oaz3;Odf1;Osbp2;Spata18;Fam71f1;Ccdc136;Tppp2;Tcp11;Odf2;Txndc2;Iqcf1;Spem1;Tssk6;Spata24;Prss37;Cdyl;Spata32;Spata19;Spata31;Ropn1;Hspa1l;Meig1;Map7;Ccin;Fam71f2;Paqr5;Rnf151;Prdx4;Calr3;Prm3;Tssk3;Spag4;Abhd2;Pebp1;Sox30;Tbc1d20;Acsbg2;Galntl5;Rai14;Chd5
